# Integrated transcriptomic analysis of human induced pluripotent stem cell-derived osteogenic differentiation reveals a regulatory role of KLF16

**DOI:** 10.1101/2024.02.11.579844

**Authors:** Ying Ru, Meng Ma, Xianxiao Zhou, Divya Kriti, Ninette Cohen, Sunita D’Souza, Christoph Schaniel, Susan M. Motch Perrine, Sharon Kuo, Oksana Pichurin, Dalila Pinto, Genevieve Housman, Greg Holmes, Eric Schadt, Harm van Bakel, Bin Zhang, Ethylin Wang Jabs, Meng Wu

## Abstract

Osteogenic differentiation is essential for bone development, metabolism, and repair; however, the underlying regulatory relationships among genes remain poorly understood. To elucidate the transcriptomic changes and identify novel regulatory genes involved in osteogenic differentiation, we differentiated mesenchymal stem cells (MSCs) derived from 20 human iPSC lines into preosteoblasts (preOBs) and osteoblasts (OBs). We then performed transcriptome profiling of MSCs, preOBs and OBs. The iPSC-derived MSCs and OBs showed similar transcriptome profiles to those of primary human MSCs and OBs, respectively. Differential gene expression analysis revealed global changes in the transcriptomes from MSCs to preOBs, and then to OBs, including the differential expression of 840 genes encoding transcription factors (TFs). TF regulatory network analysis uncovered a network comprising 451 TFs, organized into five interactive modules. Multiscale embedded gene co-expression network analysis (MEGENA) identified gene co-expression modules and key network regulators (KNRs). From these analyses, *KLF16* emerged as an important TF in osteogenic differentiation. We demonstrate that overexpression of *Klf16* in vitro inhibited osteogenic differentiation and mineralization, while *Klf16^+/-^* mice exhibited increased bone mineral density, trabecular number, and cortical bone area. Our study underscores the complexity of osteogenic differentiation and identifies novel regulatory genes such as *KLF16*, which plays an inhibitory role in osteogenic differentiation both in vitro and in vivo.
