## Supplementary Table 1 for "Integrated transcriptomic analysis of human induced pluripotent stem cell-derived osteogenic differentiation reveals a regulatory role of KLF16"

### Sheet: Legend
Supplementary Table 1, related to Figure 1. Sample demographic metadata.
Sheet name	Sheet description
Subject demographic data	Subject demographic data including subject ID, age, gender, race, and ethnicity
iPSC generation	Information of iPSC generation methods, characterization passages, and MSC differentiation initiation passage
RNA-seq library	Information of library preparation including RNA integrity number (RIN) and library concentration

### Sheet: Subject demographic data
Subject ID #	Age (yrs)	Gender	Race	Ethnicity
CN1	24	Male	White	Non-Hispanic
CN2	37	Male	White	Non-Hispanic
C101	33	Male	White	Non-Hispanic
C102	36	Female	White	Non-Hispanic
C103	28	Female	Asian	Non-Hispanic
C105	43	Female	Asian	Non-Hispanic
C108	23	Male	White	Non-Hispanic
C109	25	Female	White	Non-Hispanic
C110	28	Female	White	Non-Hispanic
E107	59	Female	White	Non-Hispanic
E110	53	Male	White	Non-Hispanic
E215	51	Female	White	Non-Hispanic
E410	59	Male	White	Non-Hispanic
E420	70	Male	White	Non-Hispanic
E441	48	Female	White	Non-Hispanic
E475	41	Male	White	Non-Hispanic
E720	40	Male	White	Non-Hispanic
E780	62	Female	White	Non-Hispanic
E835	64	Female	White	Non-Hispanic
E952	65	Female	White	Non-Hispanic

### Sheet: iPSC generation 
Subject ID #	Clone ID #	Reprogramming cell source	Reprogramming batch	Sendai virus lot or mRNA with microRNA method	Virus free test passage #	G-banding karyotype passage #	Alkaline phosphatase stain passage #	Immunofluorescence stain passage #	MSC differentiation initiation passage #
CN1	CN1-C3	Erythroblast	J-1	L2110088	P8	P19	P11	P11	P16
CN2	CN2-C3	Erythroblast	J-1	L2110088	P11	P18	P18	P18	P22
C101	C101-C3	Fibroblast	C	mRNA with microRNA method	mRNA with microRNA method	P21	P13	P21	P21
C102	C102-C4	Fibroblast	C	mRNA with microRNA method	mRNA with microRNA method	P19	P13	P18	P31
C103	C103-C8	Fibroblast	C	mRNA with microRNA method	mRNA with microRNA method	P12	P13	P8	P21
C105	C105-C1	Fibroblast	C	mRNA with microRNA method	mRNA with microRNA method	P28	P14	P13	P28
C108	C108-C13	Fibroblast	C	mRNA with microRNA method	mRNA with microRNA method	P19	P23	P21	P22
C109	C109-C4	Fibroblast	C	mRNA with microRNA method	mRNA with microRNA method	P17	P17	P17	P20
C110	C110-C1	Fibroblast	C	mRNA with microRNA method	mRNA with microRNA method	P11	P23	P18	P20
E107	E107-C3	Erythroblast	I-60	1264008A	P18	P20	P20	P20	P23
E110	E110-C3	Erythroblast	I-80	1264008A	P21	P24	P22	P22	P26
E215	E215-C3	Erythroblast	I-50	1264008A	P17	P19	P17	P17	P21
E410	E410-C3	Erythroblast	I-70	1264008A	P14	P20	P15	P15	P22
E420	E420-C1	Erythroblast	I-40	1264008A	P15	P16	P16	P16	P21
E441	E441-C2	Erythroblast	I-80	1264008A	P23	P25	P23	P23	P26
E475	E475-C4	Erythroblast	I-60	1264008A	P14	P17	P15	P15	P22
E720	E720-C2	Erythroblast	I-37	1264008A	P17	P17	P24	P24	P28
E780	E780-C1	Erythroblast	I-70	1264008A	P19	P21	P21	P21	P25
E835	E835-C1	Erythroblast	I-40	1264008A	P15	P16	P16	P16	P21
E952	E952-C3	Erythroblast	I-90	1264008A	P15	P15	P21	P21	P24

### Sheet: RNA-seq library
Sample ID #	Differentiation stage	Differentiation day	RIN	Library concentration (pg/ul)	Molarity (pmol/l)
CN1-C3-D0	MSC	day 0	9.7	1147.02	4738.5
CN1-C3-D7	preOB	day7	9.2	1309.03	5393
CN1-C3-D21	OB	day 21	7.2	1301.12	5240.9
CN2-C3-D0	MSC	day 0	10	866.71	2935.8
CN2-C3-D7	preOB	day7	10	1981.91	7727.7
CN2-C3-D21	OB	day 21	9.9	1105.51	4085
C101-3-D0	MSC	day 0	9.5	811.83	3275.5
C101-3-D7	preOB	day7	9.8	735.92	3054
C101-3-D21	OB	day 21	9.3	1002.72	3889.7
C102-4-D0	MSC	day 0	10	1128.66	4676.6
C102-4-D7	preOB	day7	9.9	705.72	2893
C102-4-D21	OB	day 21	9.9	845.42	3385.8
C103-8-D0	MSC	day 0	10	865.3	3299.2
C103-8-D7	preOB	day7	10	839.75	3094
C103-8-D21	OB	day 21	9.6	1199.27	4552.9
C105-1-D0	MSC	day 0	10	846.52	3437.5
C105-1-D7	preOB	day7	10	838.95	3400.6
C105-1-D21	OB	day 21	10	534.09	2164.8
C108-13-D0	MSC	day 0	10	520.07	2175.1
C108-13-D7	preOB	day7	10	710.22	2959.3
C108-13-D21	OB	day 21	10	774.4	3223
C109-4-D0	MSC	day 0	10	229.48	887.5
C109-4-D7	preOB	day7	10	882.52	3574.5
C109-4-D21	OB	day 21	10	946.6	3846.2
C110-1-D0	MSC	day 0	10	883.38	3614.5
C110-1-D7	preOB	day7	10	1027.55	4221
C110-1-D21	OB	day 21	10	836.64	3398.7
E107-C3-D0	MSC	day 0	10	778.5	3091
E107-C3-D7	preOB	day7	10	1041.33	4289.3
E107-C3-D21	OB	day 21	10	1137.09	4473.9
E110-C3-D0	MSC	day 0	10	966.05	3892
E110-C3-D7	preOB	day7	10	1029.59	3950.5
E110-C3-D21	OB	day 21	9.9	1177.55	4405.5
E215-C3-D0	MSC	day 0	10	1015.06	3567.5
E215-C3-D7	preOB	day7	10	939.1	3726.7
E215-C3-D21	OB	day 21	10	1266.15	4985.4
E410-C3-D0	MSC	day 0	10	1243.79	5011.5
E410-C3-D7	preOB	day7	10	1160.9	4818.6
E410-C3-D21	OB	day 21	10	1049.98	3968.8
E420-C1-D0	MSC	day 0	10	733.75	2780.3
E420-C1-D7	preOB	day7	10	1000.7	4059.4
E420-C1-D21	OB	day 21	9.9	1035.22	3873.1
E441-C2-D0	MSC	day 0	10	826.62	3173.8
E441-C2-D7	preOB	day7	10	1145.65	4592.9
E441-C2-D21	OB	day 21	9.9	1137.72	4653.2
E475-C4-D0	MSC	day 0	10	937.33	3701.9
E475-C4-D7	preOB	day7	10	1027.4	4134.5
E475-C4-D21	OB	day 21	9.9	953.63	3784.9
E720-C2-D0	MSC	day 0	10	1138.12	4585
E720-C2-D7	preOB	day7	10	1416.34	5734.6
E720-C2-D21	OB	day 21	10	1298.14	5179.1
E780-C1-D0	MSC	day 0	10	1216.85	4521.1
E780-C1-D7	preOB	day7	9.9	862.26	3395
E780-C1-D21	OB	day 21	9.8	785.4	3143.4
E835-C1-D0	MSC	day 0	10	923.74	3586.9
E835-C1-D7	preOB	day7	10	1008.54	3988.5
E835-C1-D21	OB	day 21	9.9	1067.75	3960.1
E952-C3-D0	MSC	day 0	10	1234.42	4665.6
E952-C3-D7	preOB	day7	10	1008.9	4098.3
E952-C3-D21	OB	day 21	9.8	1104.02	4455.2

### Sheet: project1_Esco2
Position	Template	ID	Group_Name	control/mutant	Group	Source cell	Stage	RIN	library concentration	Gender	Age(yrs)	Race	iPSC reprogram batch	iPSC Sendai virus lot or mRNA
4	4	C105D0	C-F-MSC_G2	Control	2	Fibroblast	MSC	10	820.75	F	43.79	Asian	C	mRNA with microRNA boost (Stemgent kit)
5	5	C105D7	C-F-PRE_G3	Control	3	Fibroblast	Pre-osteo	10	735.03	F	43.79	Asian	C	mRNA with microRNA boost (Stemgent kit)
6	6	C105D21	C-F-OST_G4	Control	4	Fibroblast	Osteo	9.8	1109.38	F	43.79	Asian	C	mRNA with microRNA boost (Stemgent kit)
28	28	C103-8D0	C-F-MSC_G2	Control	2	Fibroblast	MSC	10	865.3	F	28.79	Asian	C	mRNA with microRNA boost (Stemgent kit)
29	29	C103-8D7	C-F-PRE_G3	Control	3	Fibroblast	Pre-osteo	10	839.75	F	28.79	Asian	C	mRNA with microRNA boost (Stemgent kit)
30	30	C103-8D21	C-F-OST_G4	Control	4	Fibroblast	Osteo	9.6	1199.27	F	28.79	Asian	C	mRNA with microRNA boost (Stemgent kit)
34	34	FB4-C1D0	M-F-MSC_G6	Mutant	6	Fibroblast	MSC	10	1124.97	F	33.79	Caucasian	J-2	L2120016
35	35	FB4-C1D7	M-F-PRE_G7	Mutant	7	Fibroblast	Pre-osteo	10	1160.48	F	34.79	Caucasian	J-3	L2120017
36	36	FB4-C1D21	M-F-OST_G8	Mutant	8	Fibroblast	Osteo	9.9	1019.89	F	35.79	Caucasian	J-4	L2120018
58	58	FB1 GM03651-C11D0	C-F-MSC_G2	Control	2	Fibroblast	MSC	10	1422.27	F	25.79	Caucasian	J-2	L2120016
59	59	FB1 GM03651-C11D7	C-F-PRE_G3	Control	3	Fibroblast	Pre-osteo	9.1	1520.49	F	25.79	Caucasian	J-2	L2120016
60	60	FB1 GM03651-C11D21	C-F-OST_G4	Control	4	Fibroblast	Osteo	6.5	1266.95	F	25.79	Caucasian	J-2	L2120016
61	61	FB4GM20467-C3day0	M-F-MSC_G6	Mutant	6	Fibroblast	MSC	9.3	1179.61	F	33.79	Caucasian	J-2	L2120016
62	62	FB4GM20467-C3day7	M-F-PRE_G7	Mutant	7	Fibroblast	Pre-osteo	9.7	772.57	F	33.79	Caucasian	J-2	L2120016
63	63	FB4GM20467-C3day21	M-F-OST_G8	Mutant	8	Fibroblast	Osteo	6.1	945.21	F	33.79	Caucasian	J-2	L2120016
64	64	FB3 GM21872-c8D0	M-F-MSC_G6	Mutant	6	Fibroblast	MSC	9.8	892.49	F	0.48	NA	J-2	L2120016
65	65	FB3 GM21872-c8D7	M-F-PRE_G7	Mutant	7	Fibroblast	Pre-osteo	9.9	757.33	F	0.48	NA	J-2	L2120016
66	66	FB3 GM21872-C8D21	M-F-OST_G8	Mutant	8	Fibroblast	Osteo	9.8	965.08	F	0.48	NA	J-2	L2120016
67	67	C101-3 D0	C-F-MSC_G2	Control	2	Fibroblast	MSC	9.5	811.83	M	33.79	Caucasian	C	mRNA with microRNA boost (Stemgent kit)
68	68	C101-3 D7	C-F-PRE_G3	Control	3	Fibroblast	Pre-osteo	9.8	735.92	M	33.79	Caucasian	C	mRNA with microRNA boost (Stemgent kit)
69	69	C101-3 D21	C-F-OST_G4	Control	4	Fibroblast	Osteo	9.3	1002.72	M	33.79	Caucasian	C	mRNA with microRNA boost (Stemgent kit)
70	70	C102-4 D0	C-F-MSC_G2	Control	2	Fibroblast	MSC	10	1128.66	F	36.79	Caucasian	C	mRNA with microRNA boost (Stemgent kit)
71	71	C102-4 D7	C-F-PRE_G3	Control	3	Fibroblast	Pre-osteo	9.9	705.72	F	36.79	Caucasian	C	mRNA with microRNA boost (Stemgent kit)
72	72	C102-4 D21	C-F-OST_G4	Control	4	Fibroblast	Osteo	9.9	845.42	F	36.79	Caucasian	C	mRNA with microRNA boost (Stemgent kit)
73	73	C106-7 D0	C-F-MSC_G2	Control	2	Fibroblast	MSC	10	846.52	M	38.79	Caucasian	C	mRNA with microRNA boost (Stemgent kit)
74	74	C106-7 D7	C-F-PRE_G3	Control	3	Fibroblast	Pre-osteo	10	838.95	M	38.79	Caucasian	C	mRNA with microRNA boost (Stemgent kit)
75	75	C106-7 D21	C-F-OST_G4	Control	4	Fibroblast	Osteo	10	534.09	M	38.79	Caucasian	C	mRNA with microRNA boost (Stemgent kit)
76	76	C108-13 D0	C-F-MSC_G2	Control	2	Fibroblast	MSC	10	520.07	M	23.79	Caucasian	C	mRNA with microRNA boost (Stemgent kit)
77	77	C108-13 D7	C-F-PRE_G3	Control	3	Fibroblast	Pre-osteo	10	710.22	M	23.79	Caucasian	C	mRNA with microRNA boost (Stemgent kit)
78	78	C108-13 D21	C-F-OST_G4	Control	4	Fibroblast	Osteo	10	774.4	M	23.79	Caucasian	C	mRNA with microRNA boost (Stemgent kit)
79	79	C109-4 D0	C-F-MSC_G2	Control	2	Fibroblast	MSC	10	229.48	F	25.79	Caucasian	C	mRNA with microRNA boost (Stemgent kit)
80	80	C109-4 D7	C-F-PRE_G3	Control	3	Fibroblast	Pre-osteo	10	882.52	F	25.79	Caucasian	C	mRNA with microRNA boost (Stemgent kit)
81	81	C109-4 D21	C-F-OST_G4	Control	4	Fibroblast	Osteo	10	946.6	F	25.79	Caucasian	C	mRNA with microRNA boost (Stemgent kit)
82	82	C110-1 D0	C-F-MSC_G2	Control	2	Fibroblast	MSC	10	883.38	F	28.79	Caucasian	C	mRNA with microRNA boost (Stemgent kit)
83	83	C110-1 D7	C-F-PRE_G3	Control	3	Fibroblast	Pre-osteo	NA	1027.55	F	28.79	Caucasian	C	mRNA with microRNA boost (Stemgent kit)
84	84	C110-1 D21	C-F-OST_G4	Control	4	Fibroblast	Osteo	10	836.64	F	28.79	Caucasian	C	mRNA with microRNA boost (Stemgent kit)
85	85	Fb4-C1-ipsc	M-F-iPSC_G5	Mutant	5	Fibroblast	iPSC	10	887.4	F	33.79	Caucasian	J-2	L2120016
86	86	Fb3-C8-ipsc	M-F-iPSC_G5	Mutant	5	Fibroblast	iPSC	10	1091.17	F	0.48	NA	J-2	L2120016
87	87	Fb4-C3-ipsc	M-F-iPSC_G5	Mutant	5	Fibroblast	iPSC	10	758.24	F	33.79	Caucasian	J-2	L2120016
88	88	C109-4-ipsc	C-F-iPSC_G1	Control	1	Fibroblast	iPSC	10	412.25	F	25.79	Caucasian	C	mRNA with microRNA boost (Stemgent kit)
89	89	C105-1-ipsc	C-F-iPSC_G1	Control	1	Fibroblast	iPSC	10	1268.16	F	43.79	Asian	C	mRNA with microRNA boost (Stemgent kit)
90	90	C102-4-ipsc	C-F-iPSC_G1	Control	1	Fibroblast	iPSC	10	1216.94	F	36.79	Caucasian	C	mRNA with microRNA boost (Stemgent kit)
91	91	FB1-C6-ipsc	C-F-iPSC_G1	Control	1	Fibroblast	iPSC	10	1306.63	F	25.79	Caucasian	J-2	L2120016
92	92	FB1-C11-ipsc	C-F-iPSC_G1	Control	1	Fibroblast	iPSC	10	1053.99	F	25.79	Caucasian	J-2	L2120016

### Sheet: project2_Cranio
Group_Name	control/mutant	Group	Source cell	Stage	RIN	library concentration	Gender	Age(yrs)	Race	iPSC reprogram batch	iPSC Sendai virus lot or mRNA
C-E-MSC_G9	Control	9	Erythroblast	MSC	10	1216.85	F	62.79	Caucasian	I-70	1264008A
C-E-PRE_G10	Control	10	Erythroblast	Pre-osteo	9.9	862.26	F	62.79	Caucasian	I-70	1264008A
C-E-OST_G11	Control	11	Erythroblast	Osteo	9.8	785.4	F	62.79	Caucasian	I-70	1264008A
C-F-MSC_G2	Control	2	Fibroblast	MSC	10	820.75	F	43.79	Asian	C	mRNA with microRNA boost (Stemgent kit)
C-F-PRE_G3	Control	3	Fibroblast	Pre-osteo	10	735.03	F	43.79	Asian	C	mRNA with microRNA boost (Stemgent kit)
C-F-OST_G4	Control	4	Fibroblast	Osteo	9.8	1109.38	F	43.79	Asian	C	mRNA with microRNA boost (Stemgent kit)
C-E-MSC_G9	Control	9	Erythroblast	MSC	10	990.24	M	68.79	Caucasian	I-37	1118741A
C-E-PRE_G10	Control	10	Erythroblast	Pre-osteo	10	926.49	M	68.79	Caucasian	I-37	1118741A
C-E-OST_G11	Control	11	Erythroblast	Osteo	9.9	1184.65	M	68.79	Caucasian	I-37	1118741A
C-E-MSC_G9	Control	9	Erythroblast	MSC	10	966.05	M	53.79	Caucasian	I-80	1264008A
C-E-PRE_G10	Control	10	Erythroblast	Pre-osteo	10	1029.59	M	53.79	Caucasian	I-80	1264008A
C-E-OST_G11	Control	11	Erythroblast	Osteo	9.9	1177.55	M	53.79	Caucasian	I-80	1264008A
C-E-MSC_G9	Control	9	Erythroblast	MSC	10	826.62	F	48.79	Caucasian	I-80	1264008A
C-E-PRE_G10	Control	10	Erythroblast	Pre-osteo	10	1145.65	F	48.79	Caucasian	I-80	1264008A
C-E-OST_G11	Control	11	Erythroblast	Osteo	9.9	1137.72	F	48.79	Caucasian	I-80	1264008A
C-E-MSC_G9	Control	9	Erythroblast	MSC	10	1138.12	M	40.79	Caucasian	I	NA
C-E-PRE_G10	Control	10	Erythroblast	Pre-osteo	10	1416.34	M	40.79	Caucasian	I	NA
C-E-OST_G11	Control	11	Erythroblast	Osteo	10	1298.14	M	40.79	Caucasian	I	NA
C-E-MSC_G9	Control	9	Erythroblast	MSC	10	1015.06	F	51.79	Caucasian	I-50	1264008A
C-E-PRE_G10	Control	10	Erythroblast	Pre-osteo	10	939.1	F	51.79	Caucasian	I-50	1264008A
C-E-OST_G11	Control	11	Erythroblast	Osteo	10	1266.15	F	51.79	Caucasian	I-50	1264008A
C-E-MSC_G9	Control	9	Erythroblast	MSC	10	1243.79	M	59.79	Caucasian	I-70	1264008A
C-E-PRE_G10	Control	10	Erythroblast	Pre-osteo	10	1160.9	M	59.79	Caucasian	I-70	1264008A
C-E-OST_G11	Control	11	Erythroblast	Osteo	10	1049.98	M	59.79	Caucasian	I-70	1264008A
C-E-MSC_G9	Control	9	Erythroblast	MSC	10	866.71	M	37.79	Caucasian	J-1	L2110088
C-E-PRE_G10	Control	10	Erythroblast	Pre-osteo	10	1981.91	M	37.79	Caucasian	J-1	L2110088
C-E-OST_G11	Control	11	Erythroblast	Osteo	9.9	1105.51	M	37.79	Caucasian	J-1	L2110088
C-F-MSC_G2	Control	2	Fibroblast	MSC	10	865.3	F	28.79	Asian	C	mRNA with microRNA boost (Stemgent kit)
C-F-PRE_G3	Control	3	Fibroblast	Pre-osteo	10	839.75	F	28.79	Asian	C	mRNA with microRNA boost (Stemgent kit)
C-F-OST_G4	Control	4	Fibroblast	Osteo	9.6	1199.27	F	28.79	Asian	C	mRNA with microRNA boost (Stemgent kit)
C-E-MSC_G9	Control	9	Erythroblast	MSC	10	937.33	M	41.79	Caucasian	I-60	1264008A
C-E-PRE_G10	Control	10	Erythroblast	Pre-osteo	10	1027.4	M	41.79	Caucasian	I-60	1264008A
C-E-OST_G11	Control	11	Erythroblast	Osteo	9.9	953.63	M	41.79	Caucasian	I-60	1264008A
C-E-MSC_G9	Control	9	Erythroblast	MSC	10	733.75	M	70.79	Caucasian	I-40	1264008A
C-E-PRE_G10	Control	10	Erythroblast	Pre-osteo	10	1000.7	M	70.79	Caucasian	I-40	1264008A
C-E-OST_G11	Control	11	Erythroblast	Osteo	9.9	1035.22	M	70.79	Caucasian	I-40	1264008A
C-E-MSC_G9	Control	9	Erythroblast	MSC	10	1234.42	F	65.79	Caucasian	I-90	1264008A
C-E-PRE_G10	Control	10	Erythroblast	Pre-osteo	10	1008.9	F	65.79	Caucasian	I-90	1264008A
C-E-OST_G11	Control	11	Erythroblast	Osteo	9.8	1104.02	F	65.79	Caucasian	I-90	1264008A
C-E-MSC_G9	Control	9	Erythroblast	MSC	10	923.74	F	64.79	Caucasian	I-40	1264008A
C-E-PRE_G10	Control	10	Erythroblast	Pre-osteo	10	1008.54	F	64.79	Caucasian	I-40	1264008A
C-E-OST_G11	Control	11	Erythroblast	Osteo	9.9	1067.75	F	64.79	Caucasian	I-40	1264008A
C-E-MSC_G9	Control	9	Erythroblast	MSC	10	778.5	F	59.79	Caucasian	I-60	1264008A
C-E-PRE_G10	Control	10	Erythroblast	Pre-osteo	10	1041.33	F	59.79	Caucasian	I-60	1264008A
C-E-OST_G11	Control	11	Erythroblast	Osteo	10	1137.09	F	59.79	Caucasian	I-60	1264008A
C-E-MSC_G9	Control	9	Erythroblast	MSC	9.7	1147.02	M	24.79	Caucasian	J-1	L2110088
C-E-PRE_G10	Control	10	Erythroblast	Pre-osteo	9.2	1309.03	M	24.79	Caucasian	J-1	L2110088
C-E-OST_G11	Control	11	Erythroblast	Osteo	7.2	1301.12	M	24.79	Caucasian	J-1	L2110088
C-E-MSC_G9	Control	9	Erythroblast	MSC	10	1350.8	F	32.79	Caucasian	J-1	L2110088
C-E-PRE_G10	Control	10	Erythroblast	Pre-osteo	NA	1284.64	F	32.79	Caucasian	J-1	L2110088
C-E-OST_G11	Control	11	Erythroblast	Osteo	10	1380.34	F	32.79	Caucasian	J-1	L2110088
C-F-MSC_G2	Control	2	Fibroblast	MSC	10	1422.27	F	25.79	Caucasian	J-2	L2120016
C-F-PRE_G3	Control	3	Fibroblast	Pre-osteo	9.1	1520.49	F	25.79	Caucasian	J-2	L2120016
C-F-OST_G4	Control	4	Fibroblast	Osteo	6.5	1266.95	F	25.79	Caucasian	J-2	L2120016
C-F-MSC_G2	Control	2	Fibroblast	MSC	9.5	811.83	M	33.79	Caucasian	C	mRNA with microRNA boost (Stemgent kit)
C-F-PRE_G3	Control	3	Fibroblast	Pre-osteo	9.8	735.92	M	33.79	Caucasian	C	mRNA with microRNA boost (Stemgent kit)
C-F-OST_G4	Control	4	Fibroblast	Osteo	9.3	1002.72	M	33.79	Caucasian	C	mRNA with microRNA boost (Stemgent kit)
C-F-MSC_G2	Control	2	Fibroblast	MSC	10	1128.66	F	36.79	Caucasian	C	mRNA with microRNA boost (Stemgent kit)
C-F-PRE_G3	Control	3	Fibroblast	Pre-osteo	9.9	705.72	F	36.79	Caucasian	C	mRNA with microRNA boost (Stemgent kit)
C-F-OST_G4	Control	4	Fibroblast	Osteo	9.9	845.42	F	36.79	Caucasian	C	mRNA with microRNA boost (Stemgent kit)
C-F-MSC_G2	Control	2	Fibroblast	MSC	10	846.52	M	38.79	Caucasian	C	mRNA with microRNA boost (Stemgent kit)
C-F-PRE_G3	Control	3	Fibroblast	Pre-osteo	10	838.95	M	38.79	Caucasian	C	mRNA with microRNA boost (Stemgent kit)
C-F-OST_G4	Control	4	Fibroblast	Osteo	10	534.09	M	38.79	Caucasian	C	mRNA with microRNA boost (Stemgent kit)
C-F-MSC_G2	Control	2	Fibroblast	MSC	10	520.07	M	23.79	Caucasian	C	mRNA with microRNA boost (Stemgent kit)
C-F-PRE_G3	Control	3	Fibroblast	Pre-osteo	10	710.22	M	23.79	Caucasian	C	mRNA with microRNA boost (Stemgent kit)
C-F-OST_G4	Control	4	Fibroblast	Osteo	10	774.4	M	23.79	Caucasian	C	mRNA with microRNA boost (Stemgent kit)
C-F-MSC_G2	Control	2	Fibroblast	MSC	10	229.48	F	25.79	Caucasian	C	mRNA with microRNA boost (Stemgent kit)
C-F-PRE_G3	Control	3	Fibroblast	Pre-osteo	10	882.52	F	25.79	Caucasian	C	mRNA with microRNA boost (Stemgent kit)
C-F-OST_G4	Control	4	Fibroblast	Osteo	10	946.6	F	25.79	Caucasian	C	mRNA with microRNA boost (Stemgent kit)
C-F-MSC_G2	Control	2	Fibroblast	MSC	10	883.38	F	28.79	Caucasian	C	mRNA with microRNA boost (Stemgent kit)
C-F-PRE_G3	Control	3	Fibroblast	Pre-osteo	NA	1027.55	F	28.79	Caucasian	C	mRNA with microRNA boost (Stemgent kit)
C-F-OST_G4	Control	4	Fibroblast	Osteo	10	836.64	F	28.79	Caucasian	C	mRNA with microRNA boost (Stemgent kit)
C-F-iPSC_G1	Control	1	Fibroblast	iPSC	10	412.25	F	25.79	Caucasian	C	mRNA with microRNA boost (Stemgent kit)
C-F-iPSC_G1	Control	1	Fibroblast	iPSC	10	1268.16	F	43.79	Asian	C	mRNA with microRNA boost (Stemgent kit)
C-F-iPSC_G1	Control	1	Fibroblast	iPSC	10	1216.94	F	36.79	Caucasian	C	mRNA with microRNA boost (Stemgent kit)
C-F-iPSC_G1	Control	1	Fibroblast	iPSC	10	1306.63	F	25.79	Caucasian	J-2	L2120016
C-F-iPSC_G1	Control	1	Fibroblast	iPSC	10	1053.99	F	25.79	Caucasian	J-2	L2120016

### Sheet: project2_CranioYR
Position	Template	ID	Group_Name	control/mutant	Group	Source cell	Stage	RIN	library concentration	Gender	Age(yrs)	Race	Ethnicity	BMI	iPSC reprogram batch	iPSC Sendai virus lot or mRNA	iPSC Reprogrammed by	PI
1	1	E780D0	C-E-MSC_G9	Control	9	Erythroblast	MSC	10	1216.85	F	62.79	Caucasian	Non-Hispanic	21.9	I-70	1264008A	PEC	Eric Schadt
2	2	E780D7	C-E-PRE_G10	Control	10	Erythroblast	Pre-osteo	9.9	862.26	F	62.79	Caucasian	Non-Hispanic	21.9	I-70	1264008A	PEC	Eric Schadt
3	3	E780D21	C-E-OST_G11	Control	11	Erythroblast	Osteo	9.8	785.4	F	62.79	Caucasian	Non-Hispanic	21.9	I-70	1264008A	PEC	Eric Schadt
4	4	C105D0	C-F-MSC_G2	Control	2	Fibroblast	MSC	10	820.75	F	43.79	Asian	Non-Hispanic	Less than 30	C	mRNA with microRNA boost (Stemgent kit)	PRD	Christoph Schaniel
5	5	C105D7	C-F-PRE_G3	Control	3	Fibroblast	Pre-osteo	10	735.03	F	43.79	Asian	Non-Hispanic	Less than 30	C	mRNA with microRNA boost (Stemgent kit)	PRD	Christoph Schaniel
6	6	C105D21	C-F-OST_G4	Control	4	Fibroblast	Osteo	9.8	1109.38	F	43.79	Asian	Non-Hispanic	Less than 30	C	mRNA with microRNA boost (Stemgent kit)	PRD	Christoph Schaniel
7	7	E286D0	C-E-MSC_G9	Control	9	Erythroblast	MSC	10	990.24	M	68.79	Caucasian	Non-Hispanic	23	I-37	1118741A	SD	Eric Schadt
8	8	E286D7	C-E-PRE_G10	Control	10	Erythroblast	Pre-osteo	10	926.49	M	68.79	Caucasian	Non-Hispanic	23	I-37	1118741A	SD	Eric Schadt
9	9	E286D21	C-E-OST_G11	Control	11	Erythroblast	Osteo	9.9	1184.65	M	68.79	Caucasian	Non-Hispanic	23	I-37	1118741A	SD	Eric Schadt
10	10	E110D0	C-E-MSC_G9	Control	9	Erythroblast	MSC	10	966.05	M	53.79	Caucasian	Non-Hispanic	23.9	I-80	1264008A	PEC	Eric Schadt
11	11	E110D7	C-E-PRE_G10	Control	10	Erythroblast	Pre-osteo	10	1029.59	M	53.79	Caucasian	Non-Hispanic	23.9	I-80	1264008A	PEC	Eric Schadt
12	12	E110D21	C-E-OST_G11	Control	11	Erythroblast	Osteo	9.9	1177.55	M	53.79	Caucasian	Non-Hispanic	23.9	I-80	1264008A	PEC	Eric Schadt
13	13	E441D0	C-E-MSC_G9	Control	9	Erythroblast	MSC	10	826.62	F	48.79	Caucasian	Non-Hispanic	23.2	I-80	1264008A	PEC	Eric Schadt
14	14	E441D7	C-E-PRE_G10	Control	10	Erythroblast	Pre-osteo	10	1145.65	F	48.79	Caucasian	Non-Hispanic	23.2	I-80	1264008A	PEC	Eric Schadt
15	15	E441D21	C-E-OST_G11	Control	11	Erythroblast	Osteo	9.9	1137.72	F	48.79	Caucasian	Non-Hispanic	23.2	I-80	1264008A	PEC	Eric Schadt
16	16	E720D0	C-E-MSC_G9	Control	9	Erythroblast	MSC	10	1138.12	M	40.79	Caucasian	Non-Hispanic	24.6	I	NA		Eric Schadt
17	17	E720D7	C-E-PRE_G10	Control	10	Erythroblast	Pre-osteo	10	1416.34	M	40.79	Caucasian	Non-Hispanic	24.6	I	NA		Eric Schadt
18	18	E720D21	C-E-OST_G11	Control	11	Erythroblast	Osteo	10	1298.14	M	40.79	Caucasian	Non-Hispanic	24.6	I	NA		Eric Schadt
19	19	E215D0	C-E-MSC_G9	Control	9	Erythroblast	MSC	10	1015.06	F	51.79	Caucasian	Non-Hispanic	23.6	I-50	1264008A	PEC	Eric Schadt
20	20	E215D7	C-E-PRE_G10	Control	10	Erythroblast	Pre-osteo	10	939.1	F	51.79	Caucasian	Non-Hispanic	23.6	I-50	1264008A	PEC	Eric Schadt
21	21	E215D21	C-E-OST_G11	Control	11	Erythroblast	Osteo	10	1266.15	F	51.79	Caucasian	Non-Hispanic	23.6	I-50	1264008A	PEC	Eric Schadt
22	22	E410D0	C-E-MSC_G9	Control	9	Erythroblast	MSC	10	1243.79	M	59.79	Caucasian	Non-Hispanic	21.2	I-70	1264008A	PEC	Eric Schadt
23	23	E410D7	C-E-PRE_G10	Control	10	Erythroblast	Pre-osteo	10	1160.9	M	59.79	Caucasian	Non-Hispanic	21.2	I-70	1264008A	PEC	Eric Schadt
24	24	E410D21	C-E-OST_G11	Control	11	Erythroblast	Osteo	10	1049.98	M	59.79	Caucasian	Non-Hispanic	21.2	I-70	1264008A	PEC	Eric Schadt
25	25	CrainoNet-C-00002-C3D0	C-E-MSC_G9	Control	9	Erythroblast	MSC	10	866.71	M	37.79	Caucasian	Non-Hispanic	23.7	J-1	L2110088	Ying	Jabs
26	26	CrainoNet-C-00002-C3D7	C-E-PRE_G10	Control	10	Erythroblast	Pre-osteo	10	1981.91	M	37.79	Caucasian	Non-Hispanic	23.7	J-1	L2110088	Ying	Jabs
27	27	CrainoNet-C-00002-C3D21	C-E-OST_G11	Control	11	Erythroblast	Osteo	9.9	1105.51	M	37.79	Caucasian	Non-Hispanic	23.7	J-1	L2110088	Ying	Jabs
28	28	C103-8D0	C-F-MSC_G2	Control	2	Fibroblast	MSC	10	865.3	F	28.79	Asian	Non-Hispanic	Less than 30	C	mRNA with microRNA boost (Stemgent kit)	PRD	Christoph Schaniel
29	29	C103-8D7	C-F-PRE_G3	Control	3	Fibroblast	Pre-osteo	10	839.75	F	28.79	Asian	Non-Hispanic	Less than 30	C	mRNA with microRNA boost (Stemgent kit)	PRD	Christoph Schaniel
30	30	C103-8D21	C-F-OST_G4	Control	4	Fibroblast	Osteo	9.6	1199.27	F	28.79	Asian	Non-Hispanic	Less than 30	C	mRNA with microRNA boost (Stemgent kit)	PRD	Christoph Schaniel
37	37	E475D0	C-E-MSC_G9	Control	9	Erythroblast	MSC	10	937.33	M	41.79	Caucasian	Non-Hispanic	24.7	I-60	1264008A	PEC	Eric Schadt
38	38	E475D7	C-E-PRE_G10	Control	10	Erythroblast	Pre-osteo	10	1027.4	M	41.79	Caucasian	Non-Hispanic	24.7	I-60	1264008A	PEC	Eric Schadt
39	39	E475D21	C-E-OST_G11	Control	11	Erythroblast	Osteo	9.9	953.63	M	41.79	Caucasian	Non-Hispanic	24.7	I-60	1264008A	PEC	Eric Schadt
40	40	E420D0	C-E-MSC_G9	Control	9	Erythroblast	MSC	10	733.75	M	70.79	Caucasian	Non-Hispanic	24.3	I-40	1264008A	PEC	Eric Schadt
41	41	E420D7	C-E-PRE_G10	Control	10	Erythroblast	Pre-osteo	10	1000.7	M	70.79	Caucasian	Non-Hispanic	24.3	I-40	1264008A	PEC	Eric Schadt
42	42	E420D21	C-E-OST_G11	Control	11	Erythroblast	Osteo	9.9	1035.22	M	70.79	Caucasian	Non-Hispanic	24.3	I-40	1264008A	PEC	Eric Schadt
43	43	E952D0	C-E-MSC_G9	Control	9	Erythroblast	MSC	10	1234.42	F	65.79	Caucasian	Non-Hispanic	23.9	I-90	1264008A	SD	Eric Schadt
44	44	E952D7	C-E-PRE_G10	Control	10	Erythroblast	Pre-osteo	10	1008.9	F	65.79	Caucasian	Non-Hispanic	23.9	I-90	1264008A	SD	Eric Schadt
45	45	E952D21	C-E-OST_G11	Control	11	Erythroblast	Osteo	9.8	1104.02	F	65.79	Caucasian	Non-Hispanic	23.9	I-90	1264008A	SD	Eric Schadt
46	46	E835D0	C-E-MSC_G9	Control	9	Erythroblast	MSC	10	923.74	F	64.79	Caucasian	Non-Hispanic	23.4	I-40	1264008A	PEC	Eric Schadt
47	47	E835D7	C-E-PRE_G10	Control	10	Erythroblast	Pre-osteo	10	1008.54	F	64.79	Caucasian	Non-Hispanic	23.4	I-40	1264008A	PEC	Eric Schadt
48	48	E835D21	C-E-OST_G11	Control	11	Erythroblast	Osteo	9.9	1067.75	F	64.79	Caucasian	Non-Hispanic	23.4	I-40	1264008A	PEC	Eric Schadt
49	49	E107D0	C-E-MSC_G9	Control	9	Erythroblast	MSC	10	778.5	F	59.79	Caucasian	Non-Hispanic	23.7	I-60	1264008A	PEC	Eric Schadt
50	50	E107D7	C-E-PRE_G10	Control	10	Erythroblast	Pre-osteo	10	1041.33	F	59.79	Caucasian	Non-Hispanic	23.7	I-60	1264008A	PEC	Eric Schadt
51	51	E107D21	C-E-OST_G11	Control	11	Erythroblast	Osteo	10	1137.09	F	59.79	Caucasian	Non-Hispanic	23.7	I-60	1264008A	PEC	Eric Schadt
52	52	CrainoNet-C-00001-C3D0	C-E-MSC_G9	Control	9	Erythroblast	MSC	9.7	1147.02	M	24.79	Caucasian	Non-Hispanic	25.1	J-1	L2110088	Ying	Jabs	no obvious 25nt band
53	53	CrainoNet-C-00001-C3D7	C-E-PRE_G10	Control	10	Erythroblast	Pre-osteo	9.2	1309.03	M	24.79	Caucasian	Non-Hispanic	25.1	J-1	L2110088	Ying	Jabs	no abvious 25nt band
54	54	CrainoNet-C-00001-C3D21	C-E-OST_G11	Control	11	Erythroblast	Osteo	7.2	1301.12	M	24.79	Caucasian	Non-Hispanic	25.1	J-1	L2110088	Ying	Jabs	no abvious 25nt band
55	55	CrainoNet-C-00004-C6D1	C-E-MSC_G9	Control	9	Erythroblast	MSC	10	1350.8	F	32.79	Caucasian	Non-Hispanic	23.8	J-1	L2110088	Ying	Jabs	no abvious 25nt band
56	56	CrainoNet-C-00004-C6D7	C-E-PRE_G10	Control	10	Erythroblast	Pre-osteo	NA	1284.64	F	32.79	Caucasian	Non-Hispanic	23.8	J-1	L2110088	Ying	Jabs	no abvious 25nt band
57	57	CrainoNet-C-00004-C6D21	C-E-OST_G11	Control	11	Erythroblast	Osteo	10	1380.34	F	32.79	Caucasian	Non-Hispanic	23.8	J-1	L2110088	Ying	Jabs
58	58	FB1 GM03651-C11D0	C-F-MSC_G2	Control	2	Fibroblast	MSC	10	1422.27	F	25.79	Caucasian	NA	N/A	J-2	L2120016	Ying	Jabs/Coriell Institute	no abvious 25nt band
59	59	FB1 GM03651-C11D7	C-F-PRE_G3	Control	3	Fibroblast	Pre-osteo	9.1	1520.49	F	25.79	Caucasian	NA	N/A	J-2	L2120016	Ying	Jabs/Coriell Institute	no abvious 25nt band
60	60	FB1 GM03651-C11D21	C-F-OST_G4	Control	4	Fibroblast	Osteo	6.5	1266.95	F	25.79	Caucasian	NA	N/A	J-2	L2120016	Ying	Jabs/Coriell Institute
67	67	C101-3 D0	C-F-MSC_G2	Control	2	Fibroblast	MSC	9.5	811.83	M	33.79	Caucasian	Non-Hispanic	Less than 30	C	mRNA with microRNA boost (Stemgent kit)	PRD	Christoph Schaniel
68	68	C101-3 D7	C-F-PRE_G3	Control	3	Fibroblast	Pre-osteo	9.8	735.92	M	33.79	Caucasian	Non-Hispanic	Less than 30	C	mRNA with microRNA boost (Stemgent kit)	PRD	Christoph Schaniel
69	69	C101-3 D21	C-F-OST_G4	Control	4	Fibroblast	Osteo	9.3	1002.72	M	33.79	Caucasian	Non-Hispanic	Less than 30	C	mRNA with microRNA boost (Stemgent kit)	PRD	Christoph Schaniel
70	70	C102-4 D0	C-F-MSC_G2	Control	2	Fibroblast	MSC	10	1128.66	F	36.79	Caucasian	Non-Hispanic	Less than 30	C	mRNA with microRNA boost (Stemgent kit)	PRD	Christoph Schaniel
71	71	C102-4 D7	C-F-PRE_G3	Control	3	Fibroblast	Pre-osteo	9.9	705.72	F	36.79	Caucasian	Non-Hispanic	Less than 30	C	mRNA with microRNA boost (Stemgent kit)	PRD	Christoph Schaniel
72	72	C102-4 D21	C-F-OST_G4	Control	4	Fibroblast	Osteo	9.9	845.42	F	36.79	Caucasian	Non-Hispanic	Less than 30	C	mRNA with microRNA boost (Stemgent kit)	PRD	Christoph Schaniel
73	73	C106-7 D0	C-F-MSC_G2	Control	2	Fibroblast	MSC	10	846.52	M	38.79	Caucasian	Hispanic	Less than 30	C	mRNA with microRNA boost (Stemgent kit)	PRD	Christoph Schaniel
74	74	C106-7 D7	C-F-PRE_G3	Control	3	Fibroblast	Pre-osteo	10	838.95	M	38.79	Caucasian	Hispanic	Less than 30	C	mRNA with microRNA boost (Stemgent kit)	PRD	Christoph Schaniel
75	75	C106-7 D21	C-F-OST_G4	Control	4	Fibroblast	Osteo	10	534.09	M	38.79	Caucasian	Hispanic	Less than 30	C	mRNA with microRNA boost (Stemgent kit)	PRD	Christoph Schaniel
76	76	C108-13 D0	C-F-MSC_G2	Control	2	Fibroblast	MSC	10	520.07	M	23.79	Caucasian	Non-Hispanic	Less than 30	C	mRNA with microRNA boost (Stemgent kit)	PRD	Christoph Schaniel
77	77	C108-13 D7	C-F-PRE_G3	Control	3	Fibroblast	Pre-osteo	10	710.22	M	23.79	Caucasian	Non-Hispanic	Less than 30	C	mRNA with microRNA boost (Stemgent kit)	PRD	Christoph Schaniel	no abvious 25nt band
78	78	C108-13 D21	C-F-OST_G4	Control	4	Fibroblast	Osteo	10	774.4	M	23.79	Caucasian	Non-Hispanic	Less than 30	C	mRNA with microRNA boost (Stemgent kit)	PRD	Christoph Schaniel
79	79	C109-4 D0	C-F-MSC_G2	Control	2	Fibroblast	MSC	10	229.48	F	25.79	Caucasian	Non-Hispanic	Less than 30	C	mRNA with microRNA boost (Stemgent kit)	PRD	Christoph Schaniel
80	80	C109-4 D7	C-F-PRE_G3	Control	3	Fibroblast	Pre-osteo	10	882.52	F	25.79	Caucasian	Non-Hispanic	Less than 30	C	mRNA with microRNA boost (Stemgent kit)	PRD	Christoph Schaniel
81	81	C109-4 D21	C-F-OST_G4	Control	4	Fibroblast	Osteo	10	946.6	F	25.79	Caucasian	Non-Hispanic	Less than 30	C	mRNA with microRNA boost (Stemgent kit)	PRD	Christoph Schaniel
82	82	C110-1 D0	C-F-MSC_G2	Control	2	Fibroblast	MSC	10	883.38	F	28.79	Caucasian	Non-Hispanic	Less than 30	C	mRNA with microRNA boost (Stemgent kit)	PRD	Christoph Schaniel
83	83	C110-1 D7	C-F-PRE_G3	Control	3	Fibroblast	Pre-osteo	NA	1027.55	F	28.79	Caucasian	Non-Hispanic	Less than 30	C	mRNA with microRNA boost (Stemgent kit)	PRD	Christoph Schaniel
84	84	C110-1 D21	C-F-OST_G4	Control	4	Fibroblast	Osteo	10	836.64	F	28.79	Caucasian	Non-Hispanic	Less than 30	C	mRNA with microRNA boost (Stemgent kit)	PRD	Christoph Schaniel
88	88	C109-4-ipsc	C-F-iPSC_G1	Control	1	Fibroblast	iPSC	10	412.25	F	25.79	Caucasian	Non-Hispanic	Less than 30	C	mRNA with microRNA boost (Stemgent kit)	PRD	Christoph Schaniel
89	89	C105-1-ipsc	C-F-iPSC_G1	Control	1	Fibroblast	iPSC	10	1268.16	F	43.79	Asian	Non-Hispanic	Less than 30	C	mRNA with microRNA boost (Stemgent kit)	PRD	Christoph Schaniel
90	90	C102-4-ipsc	C-F-iPSC_G1	Control	1	Fibroblast	iPSC	10	1216.94	F	36.79	Caucasian	Non-Hispanic	Less than 30	C	mRNA with microRNA boost (Stemgent kit)	PRD	Christoph Schaniel
91	91	FB1-C6-ipsc	C-F-iPSC_G1	Control	1	Fibroblast	iPSC	10	1306.63	F	25.79	Caucasian	NA	N/A	J-2	L2120016	Ying	Jabs/Coriell Institute
92	92	FB1-C11-ipsc	C-F-iPSC_G1	Control	1	Fibroblast	iPSC	10	1053.99	F	25.79	Caucasian	NA	N/A	J-2	L2120016	Ying	Jabs/Coriell Institute	no abvious 25nt band
