## Supplementary Table 5 for "Integrated transcriptomic analysis of human induced pluripotent stem cell-derived osteogenic differentiation reveals a regulatory role of KLF16"

### Sheet: Legend
Supplementary Table 5, related to Supplementary Figure 3. Pseudobulk gene expression at osteogenic differentiation stages using single-cell RNA-seq data in Housman et al., 2022.
Gene symbol	Common gene name
Stage	Osteogenic differentiation stage
Category	KNR_TF_up: top 5 up-regulated KNR transcription factors KNR_TF_down: top 5 down-regulated KNR transcription factors TFs: top 5 transcription factors (TFs) based on TF-TF regulatory network osteogenic_markers: known osteogenic markers
Mean	Mean of pseudobulk gene expression, log2CPM, CPM: counts per million
SD	Standard deviation

### Sheet: Stage analysis
Gene symbol	Stage	Category	Mean	SD
EBF1	mesenchymal stem cells	KNR_TF_up	-0.470838	2.37527
EBF1	osteogenic cells	KNR_TF_up	1.28718	3.22425
HIF3A	mesenchymal stem cells	KNR_TF_up	-1.37328	1.49191
HIF3A	osteogenic cells	KNR_TF_up	4.14668	1.3419
KLF9	mesenchymal stem cells	KNR_TF_up	3.42333	0.69279
KLF9	osteogenic cells	KNR_TF_up	5.02648	0.315154
NR2F1	mesenchymal stem cells	KNR_TF_up	3.96582	2.00392
NR2F1	osteogenic cells	KNR_TF_up	5.72729	1.67213
ZBTB16	mesenchymal stem cells	KNR_TF_up	-3.72047	0.106958
ZBTB16	osteogenic cells	KNR_TF_up	3.81798	0.916741
CSRNP1	mesenchymal stem cells	KNR_TF_down	3.31054	0.782364
CSRNP1	osteogenic cells	KNR_TF_down	3.22846	0.692697
DRAP1	mesenchymal stem cells	KNR_TF_down	8.99507	0.266133
DRAP1	osteogenic cells	KNR_TF_down	8.10876	0.211429
HMGA1	mesenchymal stem cells	KNR_TF_down	8.76665	0.786581
HMGA1	osteogenic cells	KNR_TF_down	6.5245	0.912264
KLF16	mesenchymal stem cells	KNR_TF_down	4.40333	0.201086
KLF16	osteogenic cells	KNR_TF_down	3.9768	0.318744
TEAD4	mesenchymal stem cells	KNR_TF_down	3.86826	0.979371
TEAD4	osteogenic cells	KNR_TF_down	2.95395	0.507767
AATF	mesenchymal stem cells	TFs	5.07046	0.563269
AATF	osteogenic cells	TFs	4.84696	0.440674
GLIS2	mesenchymal stem cells	TFs	2.46999	0.340076
GLIS2	osteogenic cells	TFs	3.77971	0.485936
ILF3	mesenchymal stem cells	TFs	6.31384	0.436634
ILF3	osteogenic cells	TFs	6.25335	0.220945
KLF16	mesenchymal stem cells	TFs	4.40333	0.201086
KLF16	osteogenic cells	TFs	3.9768	0.318744
TEAD4	mesenchymal stem cells	TFs	3.86826	0.979371
TEAD4	osteogenic cells	TFs	2.95395	0.507767
ALPL	mesenchymal stem cells	osteogenic cells_markers	0.780036	1.59858
ALPL	osteogenic cells	osteogenic cells_markers	4.04306	2.22566
COL1A1	mesenchymal stem cells	osteogenic cells_markers	11.532	1.32706
COL1A1	osteogenic cells	osteogenic cells_markers	12.9331	1.98721
OMD	mesenchymal stem cells	osteogenic cells_markers	-3.76089	4.76922e-15
OMD	osteogenic cells	osteogenic cells_markers	0.493918	3.38361
RUNX2	mesenchymal stem cells	osteogenic cells_markers	1.13115	1.94915
RUNX2	osteogenic cells	osteogenic cells_markers	3.51027	1.72724
SPARC	mesenchymal stem cells	osteogenic cells_markers	11.7169	0.922366
SPARC	osteogenic cells	osteogenic cells_markers	11.7293	0.949034
