## Supplementary Table 6 for "Integrated transcriptomic analysis of human induced pluripotent stem cell-derived osteogenic differentiation reveals a regulatory role of KLF16"

### Sheet: Legend
Supplementary Table 6, related to Supplementary Figure 3. Gene expression in five cell types at 21 days of osteogenic differentiation using single-cell RNA-seq data in Housman et al., 2022.
Gene symbol	Common gene name
Cell type	Five cell types of osteogenic differentiaiton at day 21 PreOB: preosteoblast OB: osteoblast EmbOB: embedding osteoblast MinOB: mineralizing osteoblast MatOC: maturing osteocyte
Category	KNR_TF_up: top 5 up-regulated KNR transcription factors KNR_TF_down: top 5 down-regulated KNR transcription factors TFs: top 5 transcription factors (TFs) based on TF-TF regulatory network osteogenic_markers: known osteogenic markers
Mean	Mean of gene expression, log2CPM, CPM: counts per million
SD	Standard deviation

### Sheet: Cell types
Gene	Cell type	Category	Mean	SD
EBF1	PreOB	KNR_TF_up	2.55084	1.86819
EBF1	OB	KNR_TF_up	2.08108	2.20625
EBF1	EmbOB	KNR_TF_up	2.51662	2.04407
EBF1	MinOB	KNR_TF_up	2.21109	1.76158
EBF1	MatOC	KNR_TF_up	1.72724	1.63267
HIF3A	PreOB	KNR_TF_up	4.20148	1.35706
HIF3A	OB	KNR_TF_up	3.37582	2.0608
HIF3A	EmbOB	KNR_TF_up	3.51065	1.48074
HIF3A	MinOB	KNR_TF_up	2.88083	2.3479
HIF3A	MatOC	KNR_TF_up	2.93734	1.90149
KLF9	PreOB	KNR_TF_up	5.29635	0.346015
KLF9	OB	KNR_TF_up	4.88937	0.55642
KLF9	EmbOB	KNR_TF_up	5.08698	0.399356
KLF9	MinOB	KNR_TF_up	4.72765	0.813771
KLF9	MatOC	KNR_TF_up	3.70664	1.83149
NR2F1	PreOB	KNR_TF_up	5.45599	1.76505
NR2F1	OB	KNR_TF_up	5.30943	2.63293
NR2F1	EmbOB	KNR_TF_up	5.65179	1.53821
NR2F1	MinOB	KNR_TF_up	5.84989	1.27888
NR2F1	MatOC	KNR_TF_up	5.09115	1.3465
ZBTB16	PreOB	KNR_TF_up	3.4826	1.20103
ZBTB16	OB	KNR_TF_up	4.28096	1.2146
ZBTB16	EmbOB	KNR_TF_up	3.95345	0.781413
ZBTB16	MinOB	KNR_TF_up	2.62461	1.93855
ZBTB16	MatOC	KNR_TF_up	2.06848	1.94594
CSRNP1	PreOB	KNR_TF_down	3.53005	0.808437
CSRNP1	OB	KNR_TF_down	2.99499	1.4722
CSRNP1	EmbOB	KNR_TF_down	3.38858	0.763714
CSRNP1	MinOB	KNR_TF_down	2.91782	1.45208
CSRNP1	MatOC	KNR_TF_down	2.77998	1.44267
DRAP1	PreOB	KNR_TF_down	8.02171	0.392513
DRAP1	OB	KNR_TF_down	7.82709	0.695022
DRAP1	EmbOB	KNR_TF_down	8.41372	0.267079
DRAP1	MinOB	KNR_TF_down	8.24568	0.0912966
DRAP1	MatOC	KNR_TF_down	8.81762	0.281964
HMGA1	PreOB	KNR_TF_down	6.7975	0.88641
HMGA1	OB	KNR_TF_down	5.72474	2.61374
HMGA1	EmbOB	KNR_TF_down	7.49124	0.897396
HMGA1	MinOB	KNR_TF_down	6.91922	1.25851
HMGA1	MatOC	KNR_TF_down	8.13151	1.08742
KLF16	PreOB	KNR_TF_down	4.24259	0.624218
KLF16	OB	KNR_TF_down	3.6081	1.62193
KLF16	EmbOB	KNR_TF_down	4.04523	0.250838
KLF16	MinOB	KNR_TF_down	3.89815	0.399127
KLF16	MatOC	KNR_TF_down	3.84973	0.698044
TEAD4	PreOB	KNR_TF_down	3.06016	0.862174
TEAD4	OB	KNR_TF_down	2.7069	1.31003
TEAD4	EmbOB	KNR_TF_down	3.24408	0.782153
TEAD4	MinOB	KNR_TF_down	3.3435	0.62389
TEAD4	MatOC	KNR_TF_down	3.39336	0.938416
AATF	PreOB	TFs	4.68257	0.3271
AATF	OB	TFs	4.04161	1.79919
AATF	EmbOB	TFs	4.95441	0.453578
AATF	MinOB	TFs	4.62992	0.459393
AATF	MatOC	TFs	5.28418	0.508725
GLIS2	PreOB	TFs	3.58143	0.583523
GLIS2	OB	TFs	4.38918	0.887782
GLIS2	EmbOB	TFs	3.60795	0.499349
GLIS2	MinOB	TFs	3.29309	1.4718
GLIS2	MatOC	TFs	3.29206	0.582447
ILF3	PreOB	TFs	6.30087	0.402218
ILF3	OB	TFs	6.39776	0.396432
ILF3	EmbOB	TFs	6.30027	0.319299
ILF3	MinOB	TFs	6.2288	0.273158
ILF3	MatOC	TFs	6.06493	0.591961
KLF16	PreOB	TFs	4.24259	0.624218
KLF16	OB	TFs	3.6081	1.62193
KLF16	EmbOB	TFs	4.04523	0.250838
KLF16	MinOB	TFs	3.89815	0.399127
KLF16	MatOC	TFs	3.84973	0.698044
TEAD4	PreOB	TFs	3.06016	0.862174
TEAD4	OB	TFs	2.7069	1.31003
TEAD4	EmbOB	TFs	3.24408	0.782153
TEAD4	MinOB	TFs	3.3435	0.62389
TEAD4	MatOC	TFs	3.39336	0.938416
ALPL	PreOB	osteogenic_markers	5.06203	2.29943
ALPL	OB	osteogenic_markers	4.95669	2.09441
ALPL	EmbOB	osteogenic_markers	4.83684	1.97181
ALPL	MinOB	osteogenic_markers	5.16939	1.88092
ALPL	MatOC	osteogenic_markers	6.0642	0.971184
COL1A1	PreOB	osteogenic_markers	13.1935	2.04517
COL1A1	OB	osteogenic_markers	13.4068	1.62674
COL1A1	EmbOB	osteogenic_markers	12.4321	2.23524
COL1A1	MinOB	osteogenic_markers	12.4994	2.096
COL1A1	MatOC	osteogenic_markers	12.3494	2.06604
OMD	PreOB	osteogenic_markers	1.84509	1.46183
OMD	OB	osteogenic_markers	1.16659	1.62359
OMD	EmbOB	osteogenic_markers	1.25322	1.39062
OMD	MinOB	osteogenic_markers	1.545	1.99308
OMD	MatOC	osteogenic_markers	1.41886	1.82421
RUNX2	PreOB	osteogenic_markers	4.30575	2.32445
RUNX2	OB	osteogenic_markers	3.38015	1.89253
RUNX2	EmbOB	osteogenic_markers	3.20731	1.59507
RUNX2	MinOB	osteogenic_markers	3.4477	2.57373
RUNX2	MatOC	osteogenic_markers	0.187515	0.439666
SPARC	PreOB	osteogenic_markers	11.9445	1.00721
SPARC	OB	osteogenic_markers	11.9278	0.796127
SPARC	EmbOB	osteogenic_markers	11.5184	1.09985
SPARC	MinOB	osteogenic_markers	11.8699	0.806557
SPARC	MatOC	osteogenic_markers	12.0511	1.01552
