## Supplementary Table 7 for "Integrated transcriptomic analysis of human induced pluripotent stem cell-derived osteogenic differentiation reveals a regulatory role of KLF16"

### Sheet: qPCR Primers
Supplementary Table 7, related to Figure 5. Primers used for Klf16 in vitro overexpression study.
Gene	Forward	Reverse
Actb	GCTGCCTCAACACCTCAAC	AGGTGACAGCATTGCTTCTC
Klf16	TGCGCCAAAGCCTATTACAAG	TCATCAGAACGGGCGAACT
