## Supplementary material for "Integrated transcriptomic analysis of human induced pluripotent stem cell-derived osteogenic differentiation reveals a regulatory role of KLF16": Source data

### Sheet: Figure 5B
	MC3T3-E1 mouse cell line
	sample #	Actb CT			Average Actb CT	sample #	Klf16 CT			Average Klf16 CT	ΔCT	ΔΔCT	2^-ΔΔCT
WT	1	16.1022	15.8787	16.0405	16.0071	1	27.5242	27.4014	27.3545	27.4267	11.4196	-0.415628	1.33388		WT average 2^-ΔΔCT	1.0282
	2	15.4299	15.1472	15.1652	15.2474	2	27.2401	27.1522	26.838	27.0767	11.8293	-0.00588956	1.00409		Klf16 overexpression average 2^-ΔΔCT	10.2707
	3	15.6345	15.5396	15.7977	15.6573	3	27.8596	27.8828	27.9996	27.914	12.2567	0.421518	0.746639
Klf16 overexpression	4	14.2716	14.2588	14.315	14.2818	4	22.7213	22.7509	22.8146	22.7622	8.48043	-3.35479	10.2304
	5	13.5887	13.6737	13.6535	13.6386	5	23.133	22.8562	22.7592	22.9161	9.27748	-2.55773	5.88782
	6	14.8897	15.0562	14.9419	14.9626	6	22.7895	23.1417	22.8308	22.9207	7.95807	-3.87714	14.6939
										WT average Δ CT	11.8352

### Sheet: Figure 5D
	WT Length (cm)	Klf16+/- Length (cm)		WT Fat mass (g)	Klf16+/- Fat mass (g)		WT Lean mass (g)	Klf16+/- Lean mass (g)
	8.3	8.2		5.14259	5.14259		18.3074	17.4178
	8.5	8.2		3.09534	3.09534		17.7347	20.3225
	8.5	8.5		5.2345	5.2345		18.5155	22.6817
	9.2	9.1		6.41573	6.41573		27.1043	28.4098
	8.7	9.1		3.52998	3.52998		22.18	26.7953
	8.5	9.1		3.54658	3.54658		19.6034	24.5326
Average	8.61667	8.7		4.49412	4.49412		20.5742	23.36

### Sheet: Figure 5E
	WT BMC (mg)	Klf16+/- BMC (mg)		WT B-area cm2	Klf16+/- B-area cm2		WT BMD (mg/cm2)	Klf16+/- BMD (mg/cm2)
	411.3	460		8.18	8.84		50.3	52.1
	428.3	508.7		8.47	9.16		50.5	55.5
	444.8	524.7		8.67	9.26		51.3	56.6
	526.8	575.2		10	10.26		52.7	56.1
	460.6	559.8		8.87	10.1		51.9	55.4
	417.1	510.5		8.81	10.17		47.3	50.2
Average	448.15	523.15		8.83333	9.63167		50.6667	54.3167

### Sheet: Figure 5H
	WT BV/TV (%)	Klf16+/- BV/TV (%)		WT Tb.Th (µm)	Klf16+/- Tb.Th (µm)		WT Tb.N (mm-1)	Klf16+/- Tb.N (mm-1)		WT Tb.Sp (µm)	Klf16+/- Tb.Sp (µm)
	3.88	2.8589		38	39.875		1.02	0.71697		301	398.12
	4.19	6.28		39.4	44.5		1.06	1.41		296	269
	4.35	7.73		39.4	49.4		1.1	1.56		293	269
	6.09	8.0672		39.7	53.616		1.53	1.5046		236	370.92
	6.82	7.82		41.7	48.7		1.63	1.6		238	267
	4.22	6.51		33.1	39.1		1.27	1.66		247	235
Average	4.925	6.54435		38.55	45.8652		1.26833	1.4086		268.5	301.507

### Sheet: Figure 5I
	WT Ct.Ar (mm²)	Klf16+/- Ct.Ar (mm²)		WT Ct.Pe.Pm (mm)	Klf16+/- Ct.Pe.Pm (mm)		WT Ct.En.Pm (mm)	Klf16+/- Ct.En.Pm (mm)
	0.69	0.833		8.69	9.08		4.91	5.11
	0.666	0.695		8.26	8.95		4.69	4.9
	0.735	0.722		8.75	9		4.95	5.08
	0.822	0.91		10	11		5.52	5.97
	0.76	0.882		9.64	10.5		5.23	5.8
	0.583	0.742		9.25	9.7		4.97	5.33
Average	0.709333	0.797333		9.09833	9.705		5.045	5.365

### Sheet: Supplementary Figure 1D
Subject ID #	Reprogramming cell source	Percentage of CD105+/CD45-		Subject ID #	Reprogramming cell source	Percentage of CD105+/CD45-
C101	Fibroblast	86.7		CN1	Erythroblast	36.4
C102	Fibroblast	93.2		CN2	Erythroblast	96.4
C103	Fibroblast	97.3		E107	Erythroblast	77.8
C105	Fibroblast	83.7		E110	Erythroblast	96.6
C108	Fibroblast	86.6		E215	Erythroblast	90.3
C109	Fibroblast	91		E410	Erythroblast	89.5
C110	Fibroblast	46.5		E420	Erythroblast	92.8
	Average	83.5714		E441	Erythroblast	93.9
				E475	Erythroblast	98.6
				E720	Erythroblast	96.6
				E780	Erythroblast	63.8
				E835	Erythroblast	86.2
				E952	Erythroblast	90.6
					Average	85.3462

### Sheet: Supplementary Figure 4B
	WT1_replicate1	WT1_replicate2	WT1_replicate3	WT2_replicate1	WT2_replicate2	WT2_replicate3	Klf16+/-1_replicate1	Klf16+/-1_replicate2	Klf16+/-1_replicate3	Klf16+/-2_replicate1	Klf16+/-2_replicate2	Klf16+/-2_replicate3
Percentage of CALCR-positive area in epiphysis	0.301743	0.353163	0.357902	0.222168	0.238077	0.301415	0.351938	0.34592	0.252134	0.316321	0.295575	0.34707
Percentage of CALCR-positive area in metaphysis	0.514315	0.515737	0.631956	0.48561	0.450572	0.491694	1.02716	0.861629	1.08471	2.28109	1.97053	1.99653

### Sheet: Supplementary Figure 4D
	WT1_replicate1	WT1_replicate2	WT1_replicate3	WT2_replicate1	WT2_replicate2	WT2_replicate3	Klf16+/-1_replicate1	Klf16+/-1_replicate2	Klf16+/-1_replicate3	Klf16+/-2_replicate1	Klf16+/-2_replicate2	Klf16+/-2_replicate3
Percentage of RANKL-positive area in epiphysis	0.031502	0.033863	0.035546	0.031022	0.022874	0.031861	0.039019	0.041018	0.035557	0.024098	0.044099	0.032654
Percentage of RANKL-positive area in metaphysis	0.510583	0.484303	0.665443	0.65166	0.570646	0.561429	0.475765	0.405825	0.457077	1.19462	1.14204	1.16743
